# Development of a physiological insulin resistance model in human stem cell-derived adipocytes

**DOI:** 10.1101/2022.02.22.481495

**Authors:** Max Friesen, Andrew S. Khalil, M. Inmaculada Barrasa, Jacob F. Jeppesen, David J. Mooney, Rudolf Jaenisch

## Abstract

Adipocytes are key regulatory cells of human metabolism, and their dysfunction in insulin signaling is central to metabolic diseases such as type II diabetes mellitus (T2D). However, the progression of insulin resistance that leads to T2D is still poorly understood. This limited understanding is due, in part, to the dearth of suitable models of insulin signaling in human adipocytes. Traditionally, in vitro adipocyte models fail to recapitulate in vivo insulin signaling, possibly due to exposure to supraphysiological nutrient and hormone conditions. Here, we have developed a sensitization protocol for human pluripotent stem cell-derived adipocytes that uses physiologically relevant nutrient conditions to produce a potent signaling response comparable to in vivo adipocytes. After systematically optimizing conditions, this protocol allows for robust insulin-stimulated glucose uptake and transcriptional insulin response. Furthermore, exposure of these sensitized adipocytes to physiologically relevant hyperinsulinemic conditions dampens insulin-stimulated glucose uptake and dysregulates transcription of insulin-responsive genes. Overall, this sensitization methodology provides a novel platform for the mechanistic study of insulin signaling and resistance using human pluripotent stem cell-derived adipocytes.

**Teaser:** A new protocol to generate hPSC-adipocytes that respond to physiological insulin levels and can model diabetes.
