## Supplemental Table 1 for "Development of a physiological insulin resistance model in human stem cell-derived adipocytes"

### Sheet: DOE design
	DOE Log Pattern						Concentration (mg/mL)					Step size					Center Point
Sample #		Insulin	Glucose	IGF	Albumax	Sample #	Insulin (nM)	Glucose (mg/mL)	IGF (ng/mL)	Albumax (mg/mL)	Sample #	Insulin	Glucose	IGF	Albumax		Insulin (nM)	Glucose (mg/mL)	IGF (ng/mL)	Albumax (mg/mL)
1	−−−−	-1	-1	-1	-1	1	1	0.5	0.4	0.2	1	10	2	5	2		10	1	2	0.4
2	−−−+	-1	-1	-1	1	2	1	0.5	0.4	0.8	2						Step size (fold)
3	−−+−	-1	-1	1	-1	3	1	0.5	10	0.2	3						Insulin	Glucose	IGF	Albumax
4	−−++	-1	-1	1	1	4	1	0.5	10	0.8	4						10	2	5	2
5	−+−−	-1	1	-1	-1	5	1	2	0.4	0.2	5
6	−+−+	-1	1	-1	1	6	1	2	0.4	0.8	6
7	−++−	-1	1	1	-1	7	1	2	10	0.2	7
8	−+++	-1	1	1	1	8	1	2	10	0.8	8
9	+−−−	1	-1	-1	-1	9	100	0.5	0.4	0.2	9
10	+−−+	1	-1	-1	1	10	100	0.5	0.4	0.8	10
11	+−+−	1	-1	1	-1	11	100	0.5	10	0.2	11
12	+−++	1	-1	1	1	12	100	0.5	10	0.8	12
13	++−−	1	1	-1	-1	13	100	2	0.4	0.2	13
14	++−+	1	1	-1	1	14	100	2	0.4	0.8	14
15	+++−	1	1	1	-1	15	100	2	10	0.2	15
16	++++	1	1	1	1	16	100	2	10	0.8	16
17	a000	-2	0	0	0	17	0.1	1	2	0.4	17
18	A000	2	0	0	0	18	1000	1	2	0.4	18
19	0a00	0	-2	0	0	19	10	0.25	2	0.4	19
20	0A00	0	2	0	0	20	10	4	2	0.4	20
21	00a0	0	0	-2	0	21	10	1	0.08	0.4	21
22	00A0	0	0	2	0	22	10	1	50	0.4	22
23	000a	0	0	0	-2	23	10	1	2	0.1	23
24	000A	0	0	0	2	24	10	1	2	1.6	24
25	0000	0	0	0	0	25	10	1	2	0.4	25
26	0000	0	0	0	0	26	10	1	2	0.4	26
