## Supplemental Table 2 for "Development of a physiological insulin resistance model in human stem cell-derived adipocytes"

### Sheet: DAVID results
Annotation Cluster 1		Enrichment Score: 3.83			Count	P_Value	Benjamini
	UP_KEYWORDS	Lipid metabolism	RT		9	7.6e-06	0.00053
	UP_KEYWORDS	Cholesterol biosynthesis	RT		4	1.2e-05	0.00055
	UP_KEYWORDS	Sterol biosynthesis	RT		4	2.8e-05	0.00094
	UP_KEYWORDS	Lipid biosynthesis	RT		6	3.4e-05	0.00094
	UP_KEYWORDS	Steroid biosynthesis	RT		4	7.9e-05	0.0018
	KEGG_PATHWAY	Biosynthesis of antibiotics	RT		8	0.00011	0.015
	GOTERM_BP_DIRECT	cholesterol biosynthetic process	RT		4	0.00016	0.042
	UP_KEYWORDS	Cholesterol metabolism	RT		4	0.00034	0.0067
	UP_KEYWORDS	Sterol metabolism	RT		4	0.00055	0.0088
	GOTERM_BP_DIRECT	isoprenoid biosynthetic process	RT		3	0.00068	0.12
	UP_KEYWORDS	Steroid metabolism	RT		4	0.0011	0.016
	KEGG_PATHWAY	Terpenoid backbone biosynthesis	RT		3	0.0061	0.1
Annotation Cluster 2		Enrichment Score: 3.41			Count	P_Value	Benjamini
	KEGG_PATHWAY	Biosynthesis of antibiotics	RT		8	0.00011	0.015
	KEGG_PATHWAY	Glycolysis / Gluconeogenesis	RT		5	0.00043	0.019
	KEGG_PATHWAY	Pyruvate metabolism	RT		4	0.0012	0.033
Annotation Cluster 3		Enrichment Score: 2.38			Count	P_Value	Benjamini
	GOTERM_BP_DIRECT	lipid storage	RT		3	0.002	0.21
	UP_KEYWORDS	Lipid droplet	RT		3	0.0028	0.035
	GOTERM_CC_DIRECT	lipid particle	RT		3	0.013	0.29
Annotation Cluster 4		Enrichment Score: 2.23			Count	P_Value	Benjamini
	KEGG_PATHWAY	Glycolysis / Gluconeogenesis	RT		5	0.00043	0.019
	UP_KEYWORDS	NAD	RT		4	0.0084	0.089
	UP_SEQ_FEATURE	nucleotide phosphate-binding region:NAD	RT		3	0.016	0.56
	KEGG_PATHWAY	Fatty acid degradation	RT		3	0.021	0.22
Annotation Cluster 5		Enrichment Score: 1.63			Count	P_Value	Benjamini
	UP_KEYWORDS	Epidermolysis bullosa	RT		3	0.00057	0.0088
	KEGG_PATHWAY	Small cell lung cancer	RT		5	0.0011	0.033
	GOTERM_BP_DIRECT	leukocyte migration	RT		4	0.0048	0.31
	KEGG_PATHWAY	ECM-receptor interaction	RT		4	0.011	0.15
	GOTERM_BP_DIRECT	positive regulation of cell migration	RT		4	0.015	0.49
	GOTERM_BP_DIRECT	extracellular matrix organization	RT		4	0.017	0.5
	KEGG_PATHWAY	Focal adhesion	RT		5	0.024	0.23
	UP_KEYWORDS	Cell adhesion	RT		5	0.027	0.21
	KEGG_PATHWAY	PI3K-Akt signaling pathway	RT		6	0.036	0.32
	GOTERM_BP_DIRECT	cell adhesion	RT		5	0.039	0.76
	KEGG_PATHWAY	Amoebiasis	RT		3	0.11	0.75
	KEGG_PATHWAY	Pathways in cancer	RT		5	0.16	0.81
	KEGG_PATHWAY	Regulation of actin cytoskeleton	RT		3	0.31	1
	UP_SEQ_FEATURE	disulfide bond	RT		9	0.42	1
Annotation Cluster 6		Enrichment Score: 0.89			Count	P_Value	Benjamini
	KEGG_PATHWAY	ECM-receptor interaction	RT		4	0.011	0.15
	GOTERM_BP_DIRECT	extracellular matrix organization	RT		4	0.017	0.5
	UP_SEQ_FEATURE	signal peptide	RT		14	0.054	0.64
	UP_KEYWORDS	Signal	RT		15	0.1	0.53
	UP_KEYWORDS	Glycoprotein	RT		15	0.18	0.71
	GOTERM_CC_DIRECT	extracellular region	RT		7	0.25	0.95
	UP_KEYWORDS	Secreted	RT		7	0.32	0.97
	UP_SEQ_FEATURE	disulfide bond	RT		9	0.42	1
	UP_KEYWORDS	Disulfide bond	RT		10	0.43	1
	UP_SEQ_FEATURE	glycosylation site:N-linked (GlcNAc...)	RT		12	0.46	1
Annotation Cluster 7		Enrichment Score: 0.85			Count	P_Value	Benjamini
	UP_SEQ_FEATURE	transit peptide:Mitochondrion	RT		4	0.11	1
	UP_KEYWORDS	Mitochondrion	RT		6	0.13	0.58
	UP_KEYWORDS	Transit peptide	RT		4	0.14	0.6
	GOTERM_CC_DIRECT	mitochondrial matrix	RT		3	0.21	0.87
Annotation Cluster 8		Enrichment Score: 0.71			Count	P_Value	Benjamini
	UP_KEYWORDS	Transmembrane helix	RT		19	0.097	0.53
	UP_KEYWORDS	Transmembrane	RT		19	0.1	0.53
	GOTERM_CC_DIRECT	integral component of membrane	RT		18	0.18	0.85
	UP_SEQ_FEATURE	transmembrane region	RT		16	0.24	1
	GOTERM_CC_DIRECT	plasma membrane	RT		14	0.28	0.95
	UP_KEYWORDS	Membrane	RT		21	0.31	0.94
	UP_SEQ_FEATURE	topological domain:Cytoplasmic	RT		11	0.33	1
Annotation Cluster 9		Enrichment Score: 0.1			Count	P_Value	Benjamini
	UP_KEYWORDS	Nucleotide-binding	RT		5	0.63	1
	UP_KEYWORDS	ATP-binding	RT		3	0.85	1
	GOTERM_MF_DIRECT	ATP binding	RT		3	0.93	1

### Sheet: Significant genes
Feature.ID	log2(Hyperinsulinemia/Sensitized)	pvalue
ENSG00000151790	0.807332	1.20766e-08
ENSG00000144481	0.595793	3.89752e-05
ENSG00000128567	0.557519	2.23776e-05
ENSG00000142583	0.527287	2.96681e-05
ENSG00000164879	0.521671	3.79097e-07
ENSG00000171819	0.489107	7.95038e-13
ENSG00000164434	0.462244	2.39679e-15
ENSG00000100292	0.362565	3.89922e-07
ENSG00000058085	0.357116	1.21639e-07
ENSG00000167508	0.348646	5.38971e-08
ENSG00000005884	0.313427	1.34714e-08
ENSG00000136960	0.256169	8.06213e-06
ENSG00000160752	0.250333	1.85363e-08
ENSG00000145675	0.245592	1.02679e-11
ENSG00000173559	0.243742	2.70328e-07
ENSG00000188229	0.236153	3.12752e-05
ENSG00000091409	0.21638	3.48871e-05
ENSG00000149485	0.204718	8.28053e-08
ENSG00000113161	0.202065	1.50424e-05
ENSG00000134824	0.199515	8.00199e-07
ENSG00000196139	0.174721	2.84335e-06
ENSG00000143149	0.171857	5.47149e-07
ENSG00000131828	0.162166	1.83989e-05
ENSG00000143819	0.161562	2.4669e-05
ENSG00000189184	0.151371	7.33006e-06
ENSG00000164111	0.124502	3.55495e-05
ENSG00000187498	0.120414	5.13638e-05
ENSG00000092841	0.118929	5.64053e-05
ENSG00000113389	-0.137949	5.4071e-05
ENSG00000111275	-0.146536	3.22071e-05
ENSG00000152270	-0.156615	2.58675e-05
ENSG00000112096	-0.164462	2.57892e-05
ENSG00000177666	-0.168338	5.44102e-06
ENSG00000188257	-0.170388	1.53742e-05
ENSG00000196715	-0.178279	3.06557e-07
ENSG00000135447	-0.206428	1.11916e-05
ENSG00000196616	-0.222248	9.63366e-14
ENSG00000198624	-0.226721	1.64301e-06
ENSG00000165269	-0.248739	6.84522e-09
ENSG00000124253	-0.263895	4.86683e-05
ENSG00000164309	-0.276766	1.08673e-06
ENSG00000170525	-0.278022	7.19479e-08
ENSG00000149809	-0.280789	2.75642e-07
ENSG00000111058	-0.285296	1.87138e-09
ENSG00000181092	-0.309792	2.54212e-15
ENSG00000211445	-0.346887	2.35247e-18
ENSG00000120049	-0.351809	1.14098e-06
ENSG00000214456	-0.406554	1.24775e-05
ENSG00000176194	-0.507002	5.09507e-08
ENSG00000085465	-0.908008	3.79289e-06
